# DNA methylation by CcrM contributes to genome maintenance in the *Agrobacterium tumefaciens* plant pathogen

**DOI:** 10.1101/2023.11.28.569018

**Authors:** Sandra Martin, Florian Fournes, Giovanna Ambrosini, Christian Iseli, Karolina Bojkowska, Julien Marquis, Nicolas Guex, Justine Collier

## Abstract

The <u>c</u>ell <u>c</u>ycle-regulated DNA <u>m</u>ethyltransferase CcrM is conserved in most *Alphaproteobacteria*, but its role in bacteria with complex or multicentric genomes remains unexplored. Here, we compare the methylome, the transcriptome and the phenotypes of wild-type and CcrM-depleted *Agrobacterium tumefaciens* cells with a dicentric genome with two essential replication origins. We find that DNA methylation has a pleiotropic impact on motility, biofilm formation and viability. Remarkably, CcrM promotes the expression of the *repABC^Ch2^* operon, encoding proteins required for replication initiation/partitioning at *ori2*, and inhibits *gcrA*, encoding a conserved <u>g</u>lobal <u>c</u>ell cycle regulator. Imaging *ori1* and *ori2* in live cells, we show that replication from *ori2* is often delayed in cells with a hypo-methylated genome, while *ori2* over-initiates in cells with a hyper-methylated genome. We thus propose that methylation by CcrM stimulates RepABC-dependent chromosomal origins, uncovering a novel and original connection between CcrM-dependent DNA methylation and genome maintenance in an *Alphaproteobacterial* pathogen.
