## Supplementary material for "DNA methylation by CcrM contributes to genome maintenance in the *Agrobacterium tumefaciens* plant pathogen": Table S5

### Sheet: Significantly mis-regulated
Gene_ID	Gene_Name	Atu_ID	Replicon	Fold_Change	logFC	adj.P.Val	Description	COG_funcat	COG_ID	Gene_Start	Gene_End	Strand	GANTC_Matches (200bp upstream of ORF)	#Matches
ATU_RS24185	ATU_RS24185	Atu5049	NC_003064.2	-5.46711	-2.45078	4.96034e-05	Ku protein	L	COG1273	48390	49286	+	-138:GAATC,-119:GACTC,-73:GATTC,-63:GACTC,-42:GATTC,-33:GAATC	6
ATU_RS18275	ATU_RS18275	Atu3922	NC_003063.2	-5.211	-2.38156	3.60666e-06	replication initiation protein RepC(Ch2)	NA	NA	1022888	1024165	-	57:GACTC,70:GATTC,85:GATTC	3
ATU_RS03915	ATU_RS03915	Atu0794	NC_003062.2	-3.79213	-1.92301	2.11622e-05	DNA-methyltransferase CcrM	L	COG0863	790755	791900	+	No match
ATU_RS06185	ATU_RS06185	Atu1253	NC_003062.2	-3.47635	-1.79757	7.18886e-05	cupin domain-containing protein	R	COG3450	1241666	1242007	+	No match
ATU_RS25855	ATU_RS25855	Atu5413	NC_003064.2	-3.24695	-1.69909	0.00360936	ABC transporter permease	E	COG1177	408302	409123	+	No match
ATU_RS21510	ATU_RS21510	Atu4586	NC_003063.2	-3.16869	-1.66388	2.24966e-05	linear amide C-N hydrolase	M	COG3049	1733522	1734589	-	65:GAGTC	1
ATU_RS18550	ATU_RS18550	Atu3977	NC_003063.2	-3.06367	-1.61526	2.96203e-05	ice nucleation-like protein	NA	NA	1088570	1091599	-	No match
ATU_RS08280	ATU_RS08280	Atu1691	NC_003062.2	-3.06103	-1.61402	1.61738e-05	GGDEF domain-containing protein	T	COG2199	1675687	1676757	+	-19:GACTC	1
ATU_RS23225	ATU_RS23225	Atu6045	NC_003065.3	-2.84081	-1.5063	3.17665e-05	replication initiation protein RepC(pTi)	NA	NA	54905	56224	+	-95:GAATC,-80:GAATC	2
ATU_RS00170	ATU_RS00170	Atu0035	NC_003062.2	-2.81653	-1.49392	0.0059268	phosphoenolpyruvate carboxykinase	C	COG1866	37589	39199	+	No match
ATU_RS15855	ATU_RS15855	Atu3425	NC_003063.2	-2.7694	-1.46957	0.00399156	flavin reductase	C	COG1853	472101	472646	-	No match
ATU_RS26390	sfnG	Atu5526	NC_003064.2	-2.56553	-1.35926	0.00202457	dimethyl sulfone monooxygenase SfnG	H	COG2141	518135	519238	-	No match
ATU_RS23960	ATU_RS23960	Atu5002	NC_003064.2	-2.55063	-1.35086	0.000100516	replication initiation protein RepC(pAt)	NA	NA	2606	3820	+	-86:GAATC,-71:GAATC,-58:GAGTC,-30:GAATC	4
ATU_RS15835	ATU_RS15835	Atu3420	NC_003063.2	-2.50709	-1.32601	0.00278115	LLM class flavin-dependent oxidoreductase	H	COG2141	467960	469300	-	No match
ATU_RS17880	ATU_RS17880	Atu3839	NC_003063.2	-2.49003	-1.31616	0.000224531	site-specific DNA-methyltransferase	NA	NA	933986	935675	+	-200:GAGTC	1
ATU_RS24150	ATU_RS24150	Atu5043	NC_003064.2	-2.48517	-1.31334	0.000273515	hypothetical protein	NA	NA	43896	44303	+	No match
ATU_RS15955	ATU_RS15955	Atu3446	NC_003063.2	-2.40165	-1.26403	0.00180575	LLM class flavin-dependent oxidoreductase	H	COG2141	494667	495836	-	No match
ATU_RS24095	ATU_RS24095	Atu5031	NC_003064.2	-2.38983	-1.25691	0.000133517	restriction endonuclease	NA	NA	31458	32576	-	2:GAATC	1
ATU_RS17105	ATU_RS17105	Atu3687	NC_003063.2	-2.38358	-1.25313	0.00055078	TonB-dependent receptor	P	COG1629	760897	763335	+	-101:GAGTC	1
ATU_RS24060	ATU_RS24060	Atu5022	NC_003064.2	-2.37349	-1.24701	0.00157065	hypothetical protein	R	COG4928	22228	24126	-	193:GAGTC	1
ATU_RS03300	ATU_RS03300	Atu0671	NC_003062.2	-2.3693	-1.24446	0.00381304	YeiH family putative sulfate export transporter	S	COG2855	667418	668461	-	192:GAATC	1
ATU_RS18280	repB	Atu3923	NC_003063.2	-2.31731	-1.21245	6.16169e-05	plasmid partitioning protein RepB(Ch2)	D	COG1475	1024351	1025364	-	No match
ATU_RS05545	ATU_RS00975	Atu0204	NC_003062.2	-2.28304	-1.19096	0.000288539	DUF898 domain-containing protein	S	COG4269	208258	209361	-	No match
ATU_RS15900	ATU_RS24115	Atu5036	NC_003064.2	-2.22177	-1.15171	0.000805055	hypothetical protein	NA	NA	36551	36865	+	No match
ATU_RS24115	ATU_RS23425	Atu6085	NC_003065.3	-2.22081	-1.15109	0.000638407	aliphatic sulfonate ABC transporter substrate-binding protein	P	COG0715	103100	104032	+	No match
ATU_RS15860	ATU_RS19330	Atu4135	NC_003063.2	-2.19283	-1.13279	0.00108417	glucose/quinate/shikimate family membrane-bound PQQ-dependent dehydrogenase	G	COG4993	1253793	1256129	+	-125:GATTC,-43:GATTC,-18:GAATC	3
ATU_RS19330	ATU_RS01040	Atu0217	NC_003062.2	-2.17821	-1.12314	0.000147657	type II secretion system F family protein	W	COG4965	221898	222902	-	No match
ATU_RS01040	ATU_RS24100	Atu5032	NC_003064.2	-2.17412	-1.12043	0.000943174	hypothetical protein	NA	NA	32772	33533	-	14:GACTC	1
ATU_RS24100	ATU_RS17895	Atu3843	NC_003063.2	-2.16873	-1.11685	0.000715008	hypothetical protein	NA	NA	937743	938579	+	No match
ATU_RS21255	proP	Atu4326	NC_003063.2	-2.16018	-1.11115	0.00267671	glycine betaine/L-proline transporter ProP	G	COG2814	1454974	1456494	-	No match
ATU_RS20260	ATU_RS00700	Atu0146	NC_003062.2	-2.15634	-1.10858	0.000199104	sulfite reductase subunit alpha	F	COG0369	154282	156051	+	No match
ATU_RS00700	ATU_RS24085	Atu5029	NC_003064.2	-2.14294	-1.09959	0.00116412	hypothetical protein	NA	NA	29924	30694	+	No match
ATU_RS24085	ATU_RS13950	Atu3032	NC_003063.2	-2.13672	-1.0954	0.00145787	hypothetical protein	NA	NA	26127	26531	+	No match
ATU_RS13950	ATU_RS23645	Atu6132	NC_003065.3	-2.12033	-1.08429	0.000247664	PAS domain-containing methyl-accepting chemotaxis protein	T;T	COG0840;COG2202	150638	152377	-	No match
ATU_RS23645	ATU_RS00695	Atu0145	NC_003062.2	-2.11718	-1.08214	0.00106351	glutamate synthase	E;E;E	COG0067;COG0069;COG0070	148781	154285	+	No match
ATU_RS00695	repA	Atu3924	NC_003063.2	-2.11183	-1.07849	5.69782e-05	plasmid partitioning protein RepA(Ch2)	D	COG1192	1025361	1026575	-	80:GATTC,145:GAATC	2
ATU_RS18285	ATU_RS22030	Atu4697	NC_003063.2	-2.10584	-1.0744	0.00249881	ABC transporter permease	E	COG1173	1858359	1859306	+	No match
ATU_RS22030	ATU_RS15280	Atu3308	NC_003063.2	-2.10119	-1.07121	2.99273e-05	cellulose biosynthesis cyclic di-GMP-binding regulatory protein BcsB	NA	NA	335771	338254	-	No match
ATU_RS15280	ATU_RS05530	Atu1119	NC_003062.2	-2.08738	-1.06169	0.000181507	diguanylate cyclase	T	COG2199	1111295	1112341	-	94:GAATC	1
ATU_RS05530	ATU_RS17110	Atu3688	NC_003063.2	-2.08026	-1.05677	0.000100516	iron-siderophore ABC transporter substrate-binding protein	P	COG0614	763389	764309	+	No match
ATU_RS15850	ATU_RS23400	Atu6080	NC_003065.3	-2.06695	-1.0475	0.000891323	LysR family transcriptional regulator	K	COG0583	95923	96948	+	No match
ATU_RS23400	ATU_RS24545	Atu5124	NC_003064.2	-2.06659	-1.04726	0.00831525	aspartate aminotransferase family protein	H	COG0001	130916	132250	-	82:GAGTC	1
ATU_RS24545	ATU_RS05980	Atu1210	NC_003062.2	-2.06389	-1.04537	6.26845e-05	bifunctional 2'_2C3'-cyclic-nucleotide 2'-phosphodiesterase/3'-nucleotidase	V	COG0737	1203727	1205715	-	64:GAGTC	1
ATU_RS05980	ATU_RS25995	Atu5442	NC_003064.2	-2.06259	-1.04446	0.000277227	HAMP domain-containing protein	T	COG0840	434584	436524	+	No match
ATU_RS25995	ATU_RS03200	Atu0652	NC_003062.2	-2.05115	-1.03643	0.000178927	hypothetical protein	NA	NA	644810	645376	-	No match
ATU_RS03200	ssuC	Atu6086	NC_003065.3	-2.04234	-1.03022	0.000272704	aliphatic sulfonate ABC transporter permease SsuC	P	COG0600	104051	104851	+	-48:GACTC	1
ATU_RS23430	repB	Atu6044	NC_003065.3	-2.0408	-1.02914	0.000229544	plasmid partitioning protein RepB(pTi)	D	COG1475	53680	54690	+	-174:GATTC	1
ATU_RS23220	ATU_RS05020	Atu8144	NC_003062.2	-2.03944	-1.02817	0.000345124	sel1 repeat family protein	R	COG0790	1005698	1005961	+	No match
ATU_RS05020	ATU_RS09210	Atu1884	NC_003062.2	-2.03684	-1.02634	0.00511639	aliphatic sulfonate ABC transporter substrate-binding protein	P	COG0715	1864027	1864992	-	180:GAGTC	1
ATU_RS09210	ATU_RS01025	Atu0214	NC_003062.2	-2.03347	-1.02395	0.000122887	leucyl aminopeptidase	E	COG0260	218477	219871	-	23:GAATC,89:GAGTC	2
ATU_RS01025	ATU_RS24105	Atu5033	NC_003064.2	-2.0275	-1.0197	0.00213466	hypothetical protein	NA	NA	33565	34740	-	No match
ATU_RS24105	ATU_RS19135	Atu4095	NC_003063.2	-2.02416	-1.01732	0.00193824	GlsB/YeaQ/YmgE family stress response membrane protein	R	COG2261	1215112	1215363	-	No match
ATU_RS19135	ATU_RS18535	Atu3974	NC_003063.2	-2.02248	-1.01612	0.000328602	ice nucleation-like protein	NA	NA	1079363	1084558	-	No match
ATU_RS18535	podJ	Atu0499	NC_003062.2	-2.02219	-1.01592	0.000393795	cell division protein PodJ	R	COG0790	485874	489620	-	No match
ATU_RS02460	ATU_RS01050	Atu0219	NC_003062.2	-2.01823	-1.01309	0.00044658	components of type IV pilus	W	COG4963	224426	225709	-	No match
ATU_RS01050	ATU_RS01055	Atu0220	NC_003062.2	-2.01114	-1.00801	0.00030998	CpaD family pilus assembly lipoprotein	W	COG5461	225744	226436	-	No match
ATU_RS01055	ATU_RS04390	Atu0892	NC_003062.2	-2.00919	-1.00661	0.000652871	hypothetical protein	NA	NA	882945	883232	-	7:GATTC	1
ATU_RS04390	ATU_RS00950	Atu0199	NC_003062.2	-2.00449	-1.00324	0.000586181	ABC transporter substrate-binding protein	M	COG1732	203203	204114	-	No match
ATU_RS00950	ATU_RS22025	Atu4696	NC_003063.2	-2.00143	-1.00103	0.00641355	ABC transporter permease	E	COG0601	1857372	1858340	+	No match
	ATU_RS09875	Atu2022	NC_003062.2	2.00268	1.00193	0.000970131	NAD(P)-dependent alcohol dehydrogenase	G	COG1064	1983207	1984253	+	No match
ATU_RS09875	ATU_RS03950	Atu0802	NC_003062.2	2.01288	1.00926	0.00080613	VOC family protein	Q	COG2514	800273	801244	-	No match
ATU_RS03950	ccmE	Atu0974	NC_003062.2	2.01367	1.00982	4.65804e-05	cytochrome c maturation protein CcmE	O	COG2332	962869	963366	+	-26:GATTC	1
ATU_RS04835	ATU_RS05610	Atu1136	NC_003062.2	2.01775	1.01275	0.000169781	molybdopterin oxidoreductase family protein	C	COG0243	1124819	1127041	+	No match
ATU_RS05610	ATU_RS14460	Atu3137	NC_003063.2	2.01911	1.01372	0.000716167	TRAP transporter substrate-binding protein	G	COG1638	144986	145963	-	No match
ATU_RS14460	ATU_RS06245	Atu1267	NC_003062.2	2.01943	1.01395	0.000259512	tRNA-Asp	NA	NA	1255708	1255784	+	No match
ATU_RS14200	ATU_RS13855	Atu3013	NC_003063.2	2.02696	1.01932	0.000419823	type II toxin-antitoxin system VapC family toxin	V	COG1487	8940	9344	-	No match
ATU_RS13855	ATU_RS09625	Atu1969	NC_003062.2	2.0273	1.01956	0.000591139	MliC family protein	M	COG3895	1939062	1939430	-	No match
ATU_RS09625	rpsC	Atu1940	NC_003062.2	2.02821	1.02021	8.27808e-05	30S ribosomal protein S3	J	COG0092	1911380	1912111	-	196:GATTC	1
ATU_RS09485	ATU_RS14290	Atu3101	NC_003063.2	2.02833	1.02029	0.00147459	sugar ABC transporter permease	G	COG1175	108214	109098	-	138:GAATC	1
ATU_RS22380	fmt	Atu0367	NC_003062.2	2.03064	1.02193	0.00143464	methionyl-tRNA formyltransferase	J	COG0223	361403	362338	+	No match
ATU_RS01765	ATU_RS05345	Atu1079	NC_003062.2	2.03454	1.0247	0.004287	type II toxin-antitoxin system ParD family antitoxin	K	COG3609	1071018	1071287	-	No match
ATU_RS07790	ATU_RS14760	Atu3198	NC_003063.2	2.03938	1.02813	0.000594405	substrate-binding domain-containing protein	G	COG1879	206885	207838	-	No match
ATU_RS14760	ugpC	Atu3131	NC_003063.2	2.03954	1.02825	0.00165749	sn-glycerol-3-phosphate ABC transporter ATP-binding protein UgpC	G	COG3839	139071	140171	-	No match
ATU_RS14430	ATU_RS09180	Atu1877	NC_003062.2	2.05362	1.03817	0.000642712	OmpA family protein	M	COG2885	1857441	1859705	-	No match
ATU_RS14785	ATU_RS10040	Atu2055	NC_003062.2	2.06742	1.04783	0.00177198	efflux RND transporter periplasmic adaptor subunit	V	COG0845	2017856	2019007	-	No match
ATU_RS10040	rpsE	Atu1929	NC_003062.2	2.06966	1.04939	0.000250751	30S ribosomal protein S5	J	COG0098	1906605	1907174	-	No match
ATU_RS09430	ATU_RS14210	Atu3085	NC_003063.2	2.07438	1.05268	0.00446946	aspartate/glutamate racemase family protein	E	COG4126	90839	91582	-	No match
ATU_RS14210	ATU_RS22260	Atu4744	NC_003063.2	2.07944	1.05619	0.000943174	substrate-binding domain-containing protein	G	COG1879	1913206	1914183	+	-96:GAGTC	1
ATU_RS22260	leuC	Atu2709	NC_003062.2	2.08111	1.05735	6.06952e-05	3-isopropylmalate dehydratase large subunit	E	COG0065	2693584	2694993	+	No match
ATU_RS13195	ATU_RS01885	Atu0392	NC_003062.2	2.08383	1.05923	0.00830055	sugar ABC transporter permease	G	COG1175	385136	386062	+	No match
ATU_RS05000	ATU_RS09380	NA	NC_003062.2	2.10006	1.07043	0.000691204	DUF2809 domain-containing protein	NA	NA	1899166	1899594	-	No match
ATU_RS09380	ATU_RS16070	Atu3471	NC_003063.2	2.11631	1.08155	0.00168871	2-oxo acid dehydrogenase subunit E2	C	COG0508	517905	519182	-	No match
ATU_RS16070	ATU_RS16365	Atu3532	NC_003063.2	2.12354	1.08647	0.00212527	GntR family transcriptional regulator	K	COG1802	581565	582314	-	No match
ATU_RS16365	ATU_RS16800	Atu3618	NC_003063.2	2.1244	1.08706	0.000839849	queuosine precursor transporter	J	COG1738	672427	673065	+	No match
ATU_RS16800	uxuA	Atu3257	NC_003063.2	2.12676	1.08866	0.000130642	mannonate dehydratase	G	COG1312	273985	275193	+	No match
ATU_RS15040	ATU_RS13285	Atu2728	NC_003062.2	2.12929	1.09037	0.00272259	glucan ABC transporter ATP-binding protein/ permease	V	COG1132	2716357	2718123	+	No match
ATU_RS13285	ATU_RS09040	Atu1848	NC_003062.2	2.13595	1.09488	0.000709615	PLP-dependent aminotransferase family protein	K	COG1167	1827730	1829148	+	No match
ATU_RS09040	ATU_RS16830	Atu3624	NC_003063.2	2.14232	1.09918	0.000266683	BolA family transcriptional regulator	K	COG0271	678355	678636	+	-128:GAATC	1
ATU_RS16830	ATU_RS09130	Atu1867	NC_003062.2	2.14382	1.10018	9.84945e-05	glutamate racemase	M	COG0796	1845785	1846606	-	No match
ATU_RS09130	rpsH	Atu1932	NC_003062.2	2.14385	1.10021	0.00069839	30S ribosomal protein S8	J	COG0096	1908246	1908644	-	No match
ATU_RS09445	ATU_RS04610	Atu0934	NC_003062.2	2.14959	1.10406	0.00102928	type II toxin-antitoxin system YafQ family toxin	J	COG3041	924141	924476	-	No match
ATU_RS04610	queF	Atu2273	NC_003062.2	2.1512	1.10514	0.00116712	NADPH-dependent 7-cyano-7-deazaguanine reductase QueF	J	COG0780	2245350	2245814	-	No match
ATU_RS11090	ATU_RS23230	Atu6046	NC_003065.3	2.15517	1.1078	0.000175737	recombinase family protein	L	COG1961	56233	57174	-	90:GAGTC	1
ATU_RS23230	ATU_RS09035	Atu1847	NC_003062.2	2.16369	1.1135	0.0011345	DUF1127 domain-containing protein	S	COG5457	1827331	1827636	-	182:GAATC	1
ATU_RS09035	ATU_RS02665	Atu0541	NC_003062.2	2.1663	1.11524	0.00254204	tRNA-Thr	NA	NA	531673	531747	+	-154:GATTC	1
ATU_RS02665	ATU_RS04085	NA	NC_003062.2	2.16868	1.11682	0.000802152	type II toxin-antitoxin system RelE/ParE family toxin	NA	NA	830617	830916	-	91:GATTC	1
ATU_RS22170	ATU_RS17950	Atu3857	NC_003063.2	2.17542	1.1213	0.000197689	hypothetical protein	NA	NA	946765	947631	-	147:GAGTC	1
ATU_RS17950	recQ	Atu0061	NC_003062.2	2.18429	1.12716	2.68209e-05	DNA helicase RecQ	L	COG0514	63196	65004	+	No match
ATU_RS00295	ATU_RS15030	Atu3255	NC_003063.2	2.18634	1.12852	0.00106351	TRAP transporter large permease	G	COG1593	271440	272846	+	No match
ATU_RS15030	ATU_RS16075	Atu3472	NC_003063.2	2.19089	1.13152	0.00148532	alpha-ketoacid dehydrogenase subunit beta	C	COG0022	519185	520198	-	No match
ATU_RS16075	ATU_RS14435	Atu3132	NC_003063.2	2.19507	1.13427	0.00157722	carbohydrate ABC transporter permease	G	COG0395	140174	141058	-	No match
ATU_RS14435	ATU_RS03925	Atu0797	NC_003062.2	2.19682	1.13541	4.50496e-05	HAD family phosphatase	H	COG1011	793141	793752	-	No match
ATU_RS03925	ATU_RS16120	Atu3481	NC_003063.2	2.19769	1.13599	0.0057725	enoyl-CoA hydratase/isomerase family protein	I	COG1024	530223	530999	+	No match
ATU_RS16120	ATU_RS23575	NA	NC_003065.3	2.19925	1.13701	0.00310293	hypothetical protein	NA	NA	138208	138444	-	No match
ATU_RS07530	ATU_RS04615	Atu0935	NC_003062.2	2.21799	1.14925	0.000399555	type II toxin-antitoxin system RelB/DinJ family antitoxin	V	COG3077	924473	924748	-	No match
ATU_RS04615	ATU_RS09115	Atu1863	NC_003062.2	2.2196	1.1503	0.000200017	O-acetylserine/cysteine exporter	G	COG0697	1843422	1844315	-	No match
ATU_RS09115	rplT	Atu0256	NC_003062.2	2.22378	1.15302	0.000806424	50S ribosomal protein L20	J	COG0292	252997	253401	+	No match
ATU_RS01225	ATU_RS10310	Atu2111	NC_003062.2	2.22836	1.15598	7.51463e-05	FAD-dependent oxidoreductase	E	COG0665	2075243	2076430	-	53:GAATC	1
ATU_RS10310	ATU_RS08950	Atu1828	NC_003062.2	2.23708	1.16162	5.67816e-05	tyrosine--tRNA ligase	J	COG0162	1808346	1809599	+	-127:GAATC,-112:GAATC	2
ATU_RS22370	ATU_RS14440	Atu3133	NC_003063.2	2.24276	1.16527	0.00381188	sugar ABC transporter permease	G	COG1175	141063	141944	-	59:GATTC	1
ATU_RS14440	ATU_RS07285	Atu8157	NC_003062.2	2.2471	1.16806	0.00105424	hypothetical protein	NA	NA	1471602	1472054	+	No match
ATU_RS07285	ATU_RS10945	Atu2243	NC_003062.2	2.249	1.16928	0.000880775	phosphodiesterase	T	COG1409	2216099	2216974	-	No match
ATU_RS10945	ATU_RS16080	Atu3473	NC_003063.2	2.25072	1.17039	0.000224138	3-methyl-2-oxobutanoate dehydrogenase (2-methylpropanoyl-transferring) subunit alpha	C	COG1071	520202	521440	-	167:GAATC	1
ATU_RS16080	ATU_RS11370	Atu2329	NC_003062.2	2.2569	1.17434	0.00083295	DUF1045 domain-containing protein	NA	NA	2303688	2304395	-	No match
ATU_RS11370	blaOXA	Atu0933	NC_003062.2	2.25723	1.17455	0.000100516	class D beta-lactamase	V	COG2602	923289	924113	+	No match
ATU_RS04605	rplB	Atu1943	NC_003062.2	2.26153	1.1773	0.000481921	50S ribosomal protein L2	J	COG0090	1912797	1913633	-	47:GAGTC	1
ATU_RS09500	ATU_RS05660	Atu8089	NC_003062.2	2.26259	1.17798	0.000114756	hypothetical protein	NA	NA	1137506	1137853	-	No match
ATU_RS23515	rplE	Atu1934	NC_003062.2	2.28074	1.1895	0.000874253	50S ribosomal protein L5	J	COG0094	1908996	1909550	-	No match
ATU_RS09455	ATU_RS05120	Atu1033	NC_003062.2	2.28271	1.19074	0.00131778	holo-ACP synthase	I	COG0736	1026081	1026485	+	No match
ATU_RS05120	ATU_RS15035	Atu3256	NC_003063.2	2.29297	1.19722	0.00391763	L-idonate 5-dehydrogenase	E	COG1063	272922	273968	+	No match
ATU_RS15035	repE-pTi	NA	NC_003065.3	2.31007	1.20794	0.00205826	ctRNA_p42d replication regulator ncRNA	NA	NA	54724	54801	-	9:GAATC,24:GAATC	2
ATU_RS14455	rplC	Atu1946	NC_003062.2	2.32802	1.21911	0.0002817	50S ribosomal protein L3	J	COG0087	1914600	1915241	-	No match
ATU_RS09515	ATU_RS10555	Atu2162	NC_003062.2	2.33247	1.22186	0.000419823	SIMPL domain-containing protein	S	COG2968	2128745	2129488	+	-137:GAATC,-23:GACTC	2
ATU_RS10555	rpmH	Atu8066	NC_003062.2	2.3329	1.22212	0.000395903	50S ribosomal protein L34	J	COG0230	378282	378419	-	No match
ATU_RS01855	ATU_RS22105	Atu4712	NC_003063.2	2.33413	1.22289	0.00421366	response regulator transcription factor	K	COG0745	1875888	1876550	-	164:GAATC	1
ATU_RS22105	ATU_RS16505	Atu3561	NC_003063.2	2.34056	1.22685	0.00209615	hypothetical protein	NA	NA	615412	615756	+	No match
ATU_RS16505	ATU_RS01135	Atu0238	NC_003062.2	2.35885	1.23808	0.00482221	NAD(P)/FAD-dependent oxidoreductase	O	COG0492	237803	238696	+	No match
ATU_RS01135	ATU_RS06905	Atu1399	NC_003062.2	2.36069	1.23921	0.00546511	transporter substrate-binding domain-containing protein	T	COG0834	1393413	1394216	-	No match
ATU_RS06905	ATU_RS13535	Atu2780	NC_003062.2	2.36071	1.23922	0.00010523	glutamate 5-kinase	E	COG0263	2784811	2785980	-	No match
ATU_RS04025	ATU_RS08135	Atu1658	NC_003062.2	2.3735	1.24702	0.00200934	LTA synthase family protein	M	COG1368	1643546	1645486	+	-44:GATTC	1
ATU_RS08135	ATU_RS11915	Atu2444	NC_003062.2	2.38048	1.25125	0.000298525	class I SAM-dependent methyltransferase	NA	NA	2414180	2415004	+	No match
ATU_RS18630	rpsI	Atu1246	NC_003062.2	2.40534	1.26624	0.000191276	30S ribosomal protein S9	J	COG0103	1236034	1236501	-	No match
ATU_RS06155	ATU_RS00540	Atu0112	NC_003062.2	2.40547	1.26632	0.000419823	50S ribosomal protein L32	J	COG0333	117212	117397	+	-155:GATTC,-146:GAATC	2
ATU_RS00540	ATU_RS03760	Atu0762	NC_003062.2	2.40742	1.26748	0.00421731	pyrophosphatase	V	COG1694	758574	758882	+	-43:GAATC	1
ATU_RS03760	rpsN	Atu1933	NC_003062.2	2.40787	1.26776	0.00106351	30S ribosomal protein S14	J	COG0199	1908657	1908962	-	No match
ATU_RS09450	ATU_RS04535	Atu0920	NC_003062.2	2.41326	1.27099	7.85472e-05	DUF5330 domain-containing protein	NA	NA	907934	908359	-	No match
ATU_RS04535	ATU_RS14600	Atu3165	NC_003063.2	2.41514	1.27211	7.37563e-05	sugar ABC transporter substrate-binding protein	G	COG1653	174204	175517	-	No match
ATU_RS14600	ATU_RS22185	Atu4728	NC_003063.2	2.41912	1.27448	0.000529975	ABC transporter ATP-binding protein	V	COG1132	1891371	1893173	+	No match
ATU_RS22185	trmFO	Atu1669	NC_003062.2	2.42516	1.27808	0.000229544	methylenetetrahydrofolate--tRNA-(uracil(54)-C(5))-methyltransferase (FADH(2)-oxidizing) TrmFO	J	COG1206	1654267	1655724	+	No match
ATU_RS08180	ATU_RS11375	Atu2330	NC_003062.2	2.43348	1.28302	0.000512136	FAD-binding oxidoreductase	E	COG0665	2304492	2305706	-	No match
ATU_RS11375	ATU_RS14295	Atu3102	NC_003063.2	2.43756	1.28544	0.000233682	extracellular solute-binding protein	G	COG1653	109168	110442	-	No match
ATU_RS14295	rplD	Atu1945	NC_003062.2	2.44446	1.28952	0.000256588	50S ribosomal protein L4	J	COG0088	1913967	1914587	-	No match
ATU_RS09510	ATU_RS11325	Atu2320	NC_003062.2	2.4491	1.29225	0.00164053	TetR family transcriptional regulator	K	COG1309	2297707	2298291	-	No match
ATU_RS11325	rplX	Atu1935	NC_003062.2	2.46254	1.30015	0.00102065	50S ribosomal protein L24	J	COG0198	1909543	1909851	-	No match
ATU_RS01815	ATU_RS23260	Atu6052	NC_003065.3	2.47048	1.30479	0.00128274	hypothetical protein	NA	NA	64193	65185	+	-197:GAGTC	1
ATU_RS23260	ATU_RS16370	Atu3533	NC_003063.2	2.47343	1.30651	0.000298587	sugar ABC transporter substrate-binding protein	G	COG1879	582466	583506	+	No match
ATU_RS22935	ATU_RS04090	Atu8138	NC_003062.2	2.47965	1.31014	0.00849346	hypothetical protein	NA	NA	830913	831188	-	No match
ATU_RS04090	ATU_RS09060	Atu1852	NC_003062.2	2.48124	1.31106	5.46352e-05	hypothetical protein	NA	NA	1832582	1833730	-	No match
ATU_RS09060	ATU_RS09235	Atu1889	NC_003062.2	2.48168	1.31132	0.000100516	diacylglycerol kinase	I	COG0818	1868736	1869140	-	No match
ATU_RS09235	ATU_RS11035	Atu2262	NC_003062.2	2.48862	1.31535	0.00119426	NUDIX domain-containing protein	F	COG1051	2234941	2235432	-	No match
ATU_RS11035	cobT	Atu1890	NC_003062.2	2.4944	1.31869	0.000140584	nicotinate-nucleotide--dimethylbenzimidazole phosphoribosyltransferase	H	COG2038	1869149	1870183	-	No match
ATU_RS09240	ATU_RS05655	Atu1146	NC_003062.2	2.49488	1.31897	0.000419823	acetyltransferase	R	COG0110	1136724	1137356	-	175:GAATC	1
ATU_RS05655	ATU_RS14570	Atu3159	NC_003063.2	2.49651	1.31991	0.000316819	NAD(P)-dependent oxidoreductase	I	COG2084	168140	169066	-	No match
ATU_RS14570	ATU_RS19540	Atu4181	NC_003063.2	2.50562	1.32517	0.000316819	tRNA-Ile	NA	NA	1306108	1306184	+	No match
ATU_RS19540	ATU_RS04745	Atu0959	NC_003062.2	2.50986	1.32761	0.00769636	DUF3168 domain-containing protein	NA	NA	948308	948703	+	No match
ATU_RS04745	ATU_RS15010	Atu3251	NC_003063.2	2.52403	1.33573	3.28439e-05	HAD family hydrolase	G	COG0637	268197	268883	+	-154:GACTC,-129:GATTC,-65:GATTC	3
ATU_RS15010	ATU_RS12315	Atu2527	NC_003062.2	2.56012	1.35621	0.00028669	intradiol ring-cleavage dioxygenase	Q	COG3485	2500203	2501090	-	No match
ATU_RS12315	ATU_RS09505	Atu1944	NC_003062.2	2.56245	1.35752	0.00016475	50S ribosomal protein L23	J	COG0089	1913677	1913970	-	No match
ATU_RS09505	ATU_RS02295	Atu0465	NC_003062.2	2.56475	1.35882	2.68209e-05	helix-turn-helix domain-containing protein	K	COG2944	457933	458391	-	159:GAATC	1
ATU_RS23765	tsaB	Atu0352	NC_003062.2	2.58175	1.36835	0.000130642	tRNA (adenosine(37)-N6)-threonylcarbamoyltransferase complex dimerization subunit type 1 TsaB	J	COG1214	346963	347631	+	No match
ATU_RS01690	ATU_RS09120	Atu1864	NC_003062.2	2.59653	1.37659	0.000395746	LysE family translocator	E	COG1280	1844353	1844991	-	5:GAGTC	1
ATU_RS09120	rplM	Atu1247	NC_003062.2	2.59805	1.37743	0.000110123	50S ribosomal protein L13	J	COG0102	1236504	1236968	-	117:GAATC	1
ATU_RS06160	ATU_RS06035	Atu1221	NC_003062.2	2.60743	1.38263	4.89439e-05	TIGR02594 family protein	NA	NA	1214843	1215286	+	No match
ATU_RS06035	ATU_RS14575	Atu3160	NC_003063.2	2.61442	1.38649	0.00943562	antibiotic biosynthesis monooxygenase	C	COG1359	169078	169380	-	No match
ATU_RS14575	ATU_RS04815	Atu0970	NC_003062.2	2.6247	1.39215	0.000706916	response regulator transcription factor	K	COG0745	958852	959523	+	No match
ATU_RS04815	ATU_RS23405	Atu6081	NC_003065.3	2.62642	1.3931	0.000433	hypothetical protein	NA	NA	97030	97623	+	No match
ATU_RS15305	ATU_RS04790	Atu0965	NC_003062.2	2.63828	1.3996	0.00763504	DUF2163 domain-containing protein	S	COG5449	952990	953874	+	No match
ATU_RS04790	ATU_RS04430	Atu0900	NC_003062.2	2.64304	1.4022	0.000316819	polysaccharide deacetylase family protein	M	COG0726	891171	891896	+	No match
ATU_RS04430	ATU_RS14270	Atu3097	NC_003063.2	2.66341	1.41327	0.00341461	sugar ABC transporter permease	G	COG1175	104382	105272	+	No match
ATU_RS14270	ATU_RS26350	Atu5516	NC_003064.2	2.66371	1.41344	0.000386194	hypothetical protein	NA	NA	507596	508975	-	186:GATTC	1
ATU_RS26350	ATU_RS04470	Atu0907	NC_003062.2	2.66591	1.41463	9.43814e-05	N-acetyltransferase	E	COG1247	897727	898224	+	No match
ATU_RS12325	ATU_RS05400	Atu1090	NC_003062.2	2.67328	1.41861	0.000958692	30S ribosomal protein S18	J	COG0238	1081755	1082003	-	No match
ATU_RS05400	ATU_RS10865	Atu2227	NC_003062.2	2.70173	1.43388	0.00028848	50S ribosomal protein L25/general stress protein Ctc	J	COG1825	2198732	2199340	+	No match
ATU_RS04725	obgE	Atu2781	NC_003062.2	2.75722	1.46322	8.93344e-05	GTPase ObgE	L	COG0536	2785977	2787044	-	No match
ATU_RS13540	ATU_RS03625	Atu0736	NC_003062.2	2.76166	1.46553	0.00384652	TlyA family rRNA (cytidine-2'-O)-methyltransferase	J	COG1189	735570	736322	-	No match
ATU_RS03625	ATU_RS02050	Atu0426	NC_003062.2	2.76803	1.46886	0.000128013	GcrA family cell cycle regulator	NA	COG5352	423064	423597	-	35:GAATC,147:GACTC,160:GAGTC,169:GAATC,179:GAATC	5
ATU_RS02050	ATU_RS11235	Atu2302	NC_003062.2	2.78194	1.47609	0.000123964	hypothetical protein	S	COG4094	2277359	2277943	-	No match
ATU_RS11235	ATU_RS04420	Atu0898	NC_003062.2	2.79326	1.48195	7.43765e-05	DUF930 domain-containing protein	NA	NA	889694	890095	+	No match
ATU_RS05005	ATU_RS03550	Atu0720	NC_003062.2	2.81461	1.49293	0.00106351	ribonuclease HII	L	COG0164	719744	720397	-	No match
ATU_RS03550	ATU_RS04195	Atu0852	NC_003062.2	2.82317	1.49732	0.00020438	MarR family transcriptional regulator	K	COG1846	852964	853410	-	No match
ATU_RS04195	ATU_RS04720	Atu0955	NC_003062.2	2.84877	1.51034	0.00871515	hypothetical protein	NA	NA	945062	945382	+	-156:GAATC,-135:GACTC,-105:GATTC,-96:GATTC	4
ATU_RS04720	rlmN	Atu2673	NC_003062.2	2.85795	1.51498	2.24966e-05	23S rRNA (adenine(2503)-C(2))-methyltransferase RlmN	J	COG0820	2657288	2658526	-	No match
ATU_RS04795	ATU_RS14955	Atu3239	NC_003063.2	2.87618	1.52415	0.00023948	extracellular solute-binding protein	G	COG1653	255471	256772	-	No match
ATU_RS14955	ATU_RS04875	Atu0982	NC_003062.2	2.88009	1.52612	3.49929e-05	PAS domain-containing sensor histidine kinase	T;T	COG0642;COG2202	974550	976886	-	27:GATTC,60:GAATC,71:GATTC,122:GACTC,170:GATTC	5
ATU_RS15225	ATU_RS04730	Atu0957	NC_003062.2	2.91278	1.5424	0.00563383	phage major capsid protein	X	COG4653	946037	947305	+	No match
ATU_RS04730	ATU_RS04715	Atu0954	NC_003062.2	2.91809	1.54502	0.00896832	phage portal protein	X	COG4695	943700	944866	+	-137:GAATC,-104:GACTC	2
ATU_RS04715	rplK	Atu1960	NC_003062.2	2.91923	1.54559	3.80331e-05	50S ribosomal protein L11	J	COG0080	1933608	1934039	-	No match
ATU_RS09585	ATU_RS08055	NA	NC_003062.2	2.93837	1.55502	0.00073452	hypothetical protein	NA	NA	1626074	1626262	+	-152:GAGTC	1
ATU_RS08055	ATU_RS04695	Atu8088	NC_003062.2	2.9443	1.55793	0.000307042	hypothetical protein	NA	NA	940187	940711	+	No match
ATU_RS04810	rpsD	Atu1860	NC_003062.2	2.97457	1.57268	2.78634e-05	30S ribosomal protein S4	J	COG0522	1839690	1840307	-	No match
ATU_RS09100	rpsF	Atu1091	NC_003062.2	2.97507	1.57292	0.00017967	30S ribosomal protein S6	J	COG0360	1082017	1082478	-	No match
ATU_RS05405	creD	Atu1155	NC_003062.2	3.01132	1.5904	8.35861e-05	cell envelope integrity protein CreD	V	COG4452	1147247	1148689	+	No match
ATU_RS05705	ATU_RS03595	Atu0730	NC_003062.2	3.01391	1.59164	0.000350932	BA14K family protein	NA	NA	729366	729890	+	No match
ATU_RS03595	ATU_RS04735	NA	NC_003062.2	3.01798	1.59358	0.00529992	head-tail connector protein	NA	NA	947403	947972	+	No match
ATU_RS04735	ATU_RS04600	Atu0932	NC_003062.2	3.01823	1.5937	2.24966e-05	YcgN family cysteine cluster protein	R	COG2983	922698	923177	+	No match
ATU_RS04600	ATU_RS22450	Atu4783	NC_003063.2	3.02492	1.5969	2.79406e-05	ABC transporter substrate-binding protein	P	COG1840	1954065	1955093	+	No match
ATU_RS22450	ATU_RS03705	Atu0752	NC_003062.2	3.0272	1.59798	5.85618e-06	winged helix-turn-helix domain-containing protein	L	COG3214	749139	750335	+	No match
ATU_RS03705	ATU_RS09725	Atu1991	NC_003062.2	3.02951	1.59908	0.00504084	tRNA-Gly	NA	NA	1956773	1956846	-	No match
ATU_RS09725	ATU_RS11940	Atu2449	NC_003062.2	3.0586	1.61287	8.86629e-05	transglutaminase-like cysteine peptidase	O	COG3672	2421449	2421982	-	No match
ATU_RS11940	ATU_RS02065	Atu0430	NC_003062.2	3.06227	1.6146	0.00010433	Hsp33 family molecular chaperone	O	COG1281	426439	427428	+	No match
ATU_RS02065	ATU_RS11840	Atu8178	NC_003062.2	3.07073	1.61858	0.00240308	DUF2793 domain-containing protein	NA	NA	2401667	2402704	+	-168:GAGTC	1
ATU_RS11840	ATU_RS23255	Atu6051	NC_003065.3	3.08292	1.6243	3.59611e-05	RES family NAD+ phosphorylase	NA	NA	63606	64190	+	-5:GAATC	1
ATU_RS23255	ATU_RS04800	Atu0967	NC_003062.2	3.08781	1.62658	0.00165749	glycoside hydrolase TIM-barrel-like domain-containing protein	NA	NA	954323	958123	+	No match
ATU_RS04800	ATU_RS04755	NA	NC_003062.2	3.08794	1.62665	0.00153479	phage major tail protein_2C TP901-1 family	NA	COG5437	949996	950403	+	No match
ATU_RS04755	ATU_RS22470	Atu4787	NC_003063.2	3.09147	1.62829	2.066e-05	inositol monophosphatase family protein	G	COG0483	1959613	1960422	+	-26:GACTC	1
ATU_RS14605	ATU_RS00290	Atu0060	NC_003062.2	3.10014	1.63233	0.00116412	tRNA-Met	NA	NA	62964	63040	+	No match
ATU_RS00290	ATU_RS04705	Atu8140	NC_003062.2	3.13038	1.64634	0.00359955	chitinase	NA	NA	942423	943076	+	No match
ATU_RS04705	rplJ	Atu1958	NC_003062.2	3.14279	1.65205	1.43489e-05	50S ribosomal protein L10	J	COG0244	1932035	1932553	-	No match
ATU_RS09575	ATU_RS16240	Atu3507	NC_003063.2	3.16428	1.66188	0.00194684	SH3 domain-containing protein	S	COG4991	557462	558280	-	No match
ATU_RS10560	ATU_RS23585	Atu6120	NC_003065.3	3.17237	1.66556	1.85841e-05	HU family DNA-binding protein	L	COG0776	139472	139750	-	79:GAATC	1
ATU_RS23585	ATU_RS19545	Atu4182	NC_003063.2	3.18676	1.67209	0.000140584	tRNA-Ala	NA	NA	1306243	1306318	+	-78:GAGTC	1
ATU_RS19545	ATU_RS05585	Atu1131	NC_003062.2	3.21239	1.68365	2.73675e-05	porin family protein	M	COG3637	1120603	1121259	+	No match
ATU_RS05585	ATU_RS04700	Atu0951	NC_003062.2	3.21474	1.6847	0.00533556	DNA-packaging protein	X	COG5323	940715	941974	+	No match
ATU_RS04700	ATU_RS23250	Atu6050	NC_003065.3	3.21702	1.68573	5.19121e-05	hypothetical protein	NA	NA	62881	63597	+	-74:GAATC	1
ATU_RS23250	ATU_RS04785	Atu0964	NC_003062.2	3.25631	1.70324	0.00881512	TIGR02217 family protein	S	COG5448	952355	952993	+	-18:GAATC	1
ATU_RS04785	recA	Atu1874	NC_003062.2	3.29104	1.71854	2.15162e-06	recombinase RecA	L	COG0468	1853926	1855017	-	No match
ATU_RS09165	ATU_RS15025	Atu3254	NC_003063.2	3.2941	1.71988	0.000238741	TRAP transporter small permease	G	COG3090	270863	271435	+	No match
ATU_RS15025	ATU_RS25955	Atu5434	NC_003064.2	3.38924	1.76096	0.00211361	TIM barrel protein	G	COG1082	427209	428132	+	-107:GAATC	1
ATU_RS25955	ATU_RS04780	Atu8141	NC_003062.2	3.40393	1.7672	0.00690702	phage tail tape measure protein	X	COG5281	951713	952294	+	-20:GAATC	1
ATU_RS04780	ATU_RS04525	Atu0918	NC_003062.2	3.41296	1.77102	0.00210135	hypothetical protein	NA	NA	906447	907283	+	No match
ATU_RS04525	ATU_RS06075	NA	NC_003062.2	3.4312	1.77871	5.73951e-06	hypothetical protein	NA	NA	1220300	1220503	-	48:GAGTC	1
ATU_RS06075	rplA	Atu1959	NC_003062.2	3.4491	1.78622	2.99273e-05	50S ribosomal protein L1	J	COG0081	1932910	1933605	-	No match
ATU_RS09580	ATU_RS13550	Atu2783	NC_003062.2	3.52677	1.81835	0.000160993	GNAT family N-acetyltransferase	J	COG1670	2787846	2788478	-	No match
ATU_RS13550	ATU_RS03620	Atu0735	NC_003062.2	3.5406	1.82399	1.6391e-05	class I SAM-dependent RNA methyltransferase	J	COG2265	734323	735573	-	No match
ATU_RS03620	rplS	Atu2703	NC_003062.2	3.56403	1.83351	7.37563e-05	50S ribosomal protein L19	J	COG0335	2686734	2687273	+	No match
ATU_RS13170	rplL	Atu1957	NC_003062.2	3.59559	1.84623	8.6616e-05	50S ribosomal protein L7/L12	J	COG0222	1931598	1931975	-	No match
ATU_RS09570	ATU_RS04310	Atu0875	NC_003062.2	3.65654	1.87048	7.37563e-05	hypothetical protein	NA	NA	872284	872628	-	No match
ATU_RS04310	ATU_RS24455	Atu5106	NC_003064.2	3.71013	1.89147	1.43489e-05	HU family DNA-binding protein	L	COG0776	112394	112672	-	No match
ATU_RS24455	ATU_RS04335	Atu0881	NC_003062.2	3.87205	1.9531	6.05907e-05	cytochrome c	C	COG3909	876118	876552	+	-18:GAATC	1
ATU_RS04335	ATU_RS04805	Atu0968	NC_003062.2	3.90084	1.96378	0.00063674	hypothetical protein	NA	NA	958158	958364	+	No match
ATU_RS04805	ATU_RS05395	Atu1089	NC_003062.2	3.95145	1.98238	2.45338e-05	DUF2232 domain-containing protein	NA	NA	1080634	1081608	-	No match
ATU_RS05395	ATU_RS15015	Atu3252	NC_003063.2	3.97429	1.9907	1.79978e-05	FadR family transcriptional regulator	K	COG2186	269049	269765	+	No match
ATU_RS04760	ATU_RS04520	Atu0917	NC_003062.2	3.99292	1.99744	2.41345e-05	hypothetical protein	L	COG0593	906032	906454	+	No match
ATU_RS04520	ATU_RS22375	Atu4767	NC_003063.2	4.0226	2.00813	0.00683179	hypothetical protein	NA	NA	1936770	1937168	-	No match
ATU_RS22375	ATU_RS06990	Atu1416	NC_003062.2	4.15184	2.05375	0.000116586	AMP-binding protein	I	COG0318	1411543	1413378	-	No match
ATU_RS06990	ATU_RS04740	NA	NC_003062.2	4.17512	2.06182	0.00972923	phage head closure protein	NA	COG5614	947976	948311	+	No match
ATU_RS04740	ATU_RS04765	NA	NC_003062.2	4.18198	2.06419	0.00669341	phage tail assembly chaperone	NA	NA	950759	950968	+	No match
ATU_RS04765	ATU_RS04180	Atu0849	NC_003062.2	4.23353	2.08186	5.73951e-06	RES family NAD+ phosphorylase	NA	NA	849728	850489	+	No match
ATU_RS04180	ATU_RS04175	Atu0848	NC_003062.2	4.27638	2.09639	2.42074e-05	DUF2384 domain-containing protein	NA	NA	849385	849768	+	No match
ATU_RS04175	ATU_RS08935	Atu1825	NC_003062.2	4.2776	2.0968	4.82767e-06	cysteine desulfurase	E	COG1104	1804777	1805946	-	No match
ATU_RS08935	queC	Atu3346	NC_003063.2	4.28118	2.09801	0.000299713	7-cyano-7-deazaguanine synthase QueC	J	COG0603	379691	380401	-	No match
ATU_RS15470	ATU_RS06995	Atu1417	NC_003062.2	4.30943	2.1075	0.000201294	crotonase/enoyl-CoA hydratase family protein	I	COG1024	1413523	1414320	+	No match
ATU_RS06995	ATU_RS12320	Atu2528	NC_003062.2	4.36038	2.12445	7.58803e-05	maleylacetate reductase	C	COG1454	2501103	2502158	-	No match
ATU_RS12320	ATU_RS24425	Atu5099	NC_003064.2	4.49363	2.16788	2.77953e-06	DNA polymerase Y family protein	L	COG0389	103137	104648	+	No match
ATU_RS24425	ATU_RS22460	Atu4785	NC_003063.2	4.50282	2.17083	2.35749e-06	iron ABC transporter permease	P	COG1178	1956296	1958527	+	No match
ATU_RS22460	putA	Atu4157	NC_003063.2	4.51035	2.17324	1.6429e-05	trifunctional transcriptional regulator/proline dehydrogenase/L-glutamate gamma-semialdehyde dehydrogenase	E;E	COG0506;COG4230	1274540	1278226	-	No match
ATU_RS19430	ATU_RS23460	Atu6092	NC_003065.3	4.565	2.19062	2.99273e-05	DNA polymerase Y family protein	L	COG0389	109955	111466	+	No match
ATU_RS23460	ATU_RS09125	Atu1865	NC_003062.2	4.68996	2.22957	0.00034305	hypothetical protein	NA	NA	1845156	1845392	-	141:GAATC	1
ATU_RS09125	ATU_RS11240	Atu2303	NC_003062.2	4.76219	2.25163	1.31924e-05	polysaccharide deacetylase family protein	NA	NA	2278094	2279077	+	No match
ATU_RS11240	ATU_RS01330	Atu0278	NC_003062.2	4.78324	2.25799	5.75982e-06	2'-5' RNA ligase family protein	J	COG1514	272904	273620	-	No match
ATU_RS01330	ATU_RS22465	Atu4786	NC_003063.2	4.7918	2.26057	2.43679e-05	ABC transporter ATP-binding protein	E	COG3842	1958524	1959585	+	No match
ATU_RS22465	ATU_RS15020	Atu3253	NC_003063.2	4.92224	2.29932	8.04627e-06	sialic acid TRAP transporter substrate-binding protein SiaP	G	COG1638	269828	270802	+	No match
ATU_RS15020	ATU_RS10655	Atu2180	NC_003062.2	5.0309	2.33082	2.86554e-06	UdgX family uracil-DNA binding protein	L	COG1573	2155897	2157342	-	No match
ATU_RS12330	ATU_RS04340	Atu0882	NC_003062.2	5.45112	2.44655	2.68209e-05	cytochrome c	C	COG2010	876640	877560	+	No match
ATU_RS04340	ATU_RS04670	Atu0946	NC_003062.2	5.59157	2.48325	1.61738e-05	saccharopine dehydrogenase family protein	E	COG1748	935237	936337	-	57:GATTC	1
ATU_RS04670	ATU_RS10315	Atu2112	NC_003062.2	5.79624	2.53512	1.85841e-05	lytic transglycosylase domain-containing protein	M	COG0741	2076523	2077062	-	No match
ATU_RS10315	ATU_RS10180	Atu2085	NC_003062.2	5.89937	2.56056	2.44369e-05	UDP-3-O-acyl-N-acetylglucosamine deacetylase	M	COG0774	2045892	2046848	-	No match
ATU_RS10180	ATU_RS22455	Atu4784	NC_003063.2	6.56385	2.71454	8.04627e-06	ABC transporter substrate-binding protein	P	COG1840	1955192	1956217	+	No match
ATU_RS22455	ATU_RS04905	Atu0988	NC_003062.2	6.77131	2.75943	5.60094e-06	Hsp70 family protein	O	COG0443	983084	984382	-	No match
ATU_RS04905	ATU_RS03555	Atu0721	NC_003062.2	7.7145	2.94757	1.68158e-07	PA0069 family radical SAM protein	L	COG1533	720729	721886	-	No match
ATU_RS03555	ATU_RS10660	Atu2181	NC_003062.2	8.02348	3.00423	4.71478e-07	putative DNA modification/repair radical SAM protein	R	COG4277	2157342	2158574	-	No match
ATU_RS10660	ATU_RS24420	Atu5098	NC_003064.2	8.18849	3.0336	0.000190148	ImuA family protein	S	COG4544	102464	103216	+	-158:GAATC,-147:GAATC,-94:GACTC	3
ATU_RS24420	queE	Atu3344	NC_003063.2	8.3515	3.06204	5.69782e-05	7-carboxy-7-deazaguanine synthase QueE	H	COG0602	378583	379338	-	No match
ATU_RS15460	ATU_RS23455	Atu6091	NC_003065.3	8.57147	3.09954	0.000310115	ImuA family protein	S	COG4544	109282	110034	+	-159:GATTC,-147:GAATC,-94:GACTC	3
ATU_RS23455	ATU_RS24460	Atu5107	NC_003064.2	9.09937	3.18577	9.53141e-06	WGR domain-containing protein	K	COG3831	112706	113017	-	47:GAATC,66:GATTC	2
ATU_RS24460	ATU_RS14905	Atu3229	NC_003063.2	9.83211	3.2975	4.87096e-05	DNA polymerase Y family protein	L	COG0389	245605	247122	-	No match
ATU_RS14905	ATU_RS14910	Atu3230	NC_003063.2	11.7335	3.55256	2.15162e-06	ImuA family protein	S	COG4544	247037	247801	-	67:GAGTC,116:GATTC	2
ATU_RS14910	queD	Atu3345	NC_003063.2	11.7599	3.5558	2.7782e-05	6-carboxytetrahydropterin synthase QueD	H	COG0720	379335	379691	-	78:GACTC	1
ATU_RS15465	ATU_RS13545	Atu2782	NC_003062.2	12.1036	3.59736	1.32774e-06	GNAT family N-acetyltransferase	J	COG1670	2787259	2787849	-	No match
ATU_RS13545	ATU_RS03215	Atu8135	NC_003062.2	14.7313	3.88082	1.71159e-07	DUF1127 domain-containing protein	NA	NA	649376	649669	+	No match
ATU_RS03215	ATU_RS01200	Atu0251	NC_003062.2	17.4619	4.12614	7.50568e-07	membrane protein	P	COG1633	249269	250252	+	No match
ATU_RS01200	ATU_RS26025	Atu5448	NC_003064.2	22.6163	4.49929	5.08783e-08	WGR domain-containing protein	K	COG3831	441508	441768	+	-70:GAATC,-51:GATTC,-12:GATTC	3
ATU_RS26025	ATU_RS23590	Atu6121	NC_003065.3	37.6223	5.23352	5.08783e-08	WGR domain-containing protein	K	COG3831	139890	140147	-	47:GAATC,66:GATTC	2

### Sheet: Direct regulon
Gene_ID	Gene_Name	Atu_ID	Replicon	Fold_Change	logFC	adj.P.Val	Description	COG_funcat	COG_ID	Gene_Start	Gene_End	Strand	GANTC_Matches (200bp upstream of ORF)	#Matches	Orthologs in C. crescentus CcrM direct regulon	Orthologs in B. subvibrioides CcrM direct regulon
ATU_RS24185	ATU_RS24185	Atu5049	NC_003064.2	-5.46711	-2.45078	4.96034e-05	Ku protein	L	COG1273	48390	49286	+	-138:GAATC,-119:GACTC,-73:GATTC,-63:GACTC,-42:GATTC,-33:GAATC	6
ATU_RS18275	ATU_RS18275	Atu3922	NC_003063.2	-5.211	-2.38156	3.60666e-06	replication initiation protein RepC(Ch2)	NA	NA	1022888	1024165	-	57:GACTC,70:GATTC,85:GATTC	3
ATU_RS21510	ATU_RS21510	Atu4586	NC_003063.2	-3.16869	-1.66388	2.24966e-05	linear amide C-N hydrolase	M	COG3049	1733522	1734589	-	65:GAGTC	1
ATU_RS08280	ATU_RS08280	Atu1691	NC_003062.2	-3.06103	-1.61402	1.61738e-05	GGDEF domain-containing protein	T	COG2199	1675687	1676757	+	-19:GACTC	1
ATU_RS23225	ATU_RS23225	Atu6045	NC_003065.3	-2.84081	-1.5063	3.17665e-05	replication initiation protein RepC(pTi)	NA	NA	54905	56224	+	-95:GAATC,-80:GAATC	2
ATU_RS23960	ATU_RS23960	Atu5002	NC_003064.2	-2.55063	-1.35086	0.000100516	replication initiation protein RepC(pAt)	NA	NA	2606	3820	+	-86:GAATC,-71:GAATC,-58:GAGTC,-30:GAATC	4
ATU_RS17880	ATU_RS17880	Atu3839	NC_003063.2	-2.49003	-1.31616	0.000224531	site-specific DNA-methyltransferase	NA	NA	933986	935675	+	-200:GAGTC	1
ATU_RS24095	ATU_RS24095	Atu5031	NC_003064.2	-2.38983	-1.25691	0.000133517	restriction endonuclease	NA	NA	31458	32576	-	2:GAATC	1
ATU_RS17105	ATU_RS17105	Atu3687	NC_003063.2	-2.38358	-1.25313	0.00055078	TonB-dependent receptor	P	COG1629	760897	763335	+	-101:GAGTC	1	CCNA_00185
ATU_RS24060	ATU_RS24060	Atu5022	NC_003064.2	-2.37349	-1.24701	0.00157065	hypothetical protein	R	COG4928	22228	24126	-	193:GAGTC	1
ATU_RS03300	ATU_RS03300	Atu0671	NC_003062.2	-2.3693	-1.24446	0.00381304	YeiH family putative sulfate export transporter	S	COG2855	667418	668461	-	192:GAATC	1
ATU_RS15860	ATU_RS19330	Atu4135	NC_003063.2	-2.19283	-1.13279	0.00108417	glucose/quinate/shikimate family membrane-bound PQQ-dependent dehydrogenase	G	COG4993	1253793	1256129	+	-125:GATTC,-43:GATTC,-18:GAATC	3
ATU_RS01040	ATU_RS24100	Atu5032	NC_003064.2	-2.17412	-1.12043	0.000943174	hypothetical protein	NA	NA	32772	33533	-	14:GACTC	1
ATU_RS00695	repA	Atu3924	NC_003063.2	-2.11183	-1.07849	5.69782e-05	plasmid partitioning protein RepA(Ch2)	D	COG1192	1025361	1026575	-	80:GATTC,145:GAATC	2
ATU_RS15280	ATU_RS05530	Atu1119	NC_003062.2	-2.08738	-1.06169	0.000181507	diguanylate cyclase	T	COG2199	1111295	1112341	-	94:GAATC	1
ATU_RS23400	ATU_RS24545	Atu5124	NC_003064.2	-2.06659	-1.04726	0.00831525	aspartate aminotransferase family protein	H	COG0001	130916	132250	-	82:GAGTC	1
ATU_RS24545	ATU_RS05980	Atu1210	NC_003062.2	-2.06389	-1.04537	6.26845e-05	bifunctional 2'_2C3'-cyclic-nucleotide 2'-phosphodiesterase/3'-nucleotidase	V	COG0737	1203727	1205715	-	64:GAGTC	1
ATU_RS03200	ssuC	Atu6086	NC_003065.3	-2.04234	-1.03022	0.000272704	aliphatic sulfonate ABC transporter permease SsuC	P	COG0600	104051	104851	+	-48:GACTC	1
ATU_RS23430	repB	Atu6044	NC_003065.3	-2.0408	-1.02914	0.000229544	plasmid partitioning protein RepB(pTi)	D	COG1475	53680	54690	+	-174:GATTC	1
ATU_RS05020	ATU_RS09210	Atu1884	NC_003062.2	-2.03684	-1.02634	0.00511639	aliphatic sulfonate ABC transporter substrate-binding protein	P	COG0715	1864027	1864992	-	180:GAGTC	1
ATU_RS09210	ATU_RS01025	Atu0214	NC_003062.2	-2.03347	-1.02395	0.000122887	leucyl aminopeptidase	E	COG0260	218477	219871	-	23:GAATC,89:GAGTC	2
ATU_RS01055	ATU_RS04390	Atu0892	NC_003062.2	-2.00919	-1.00661	0.000652871	hypothetical protein	NA	NA	882945	883232	-	7:GATTC	1
ATU_RS03950	ccmE	Atu0974	NC_003062.2	2.01367	1.00982	4.65804e-05	cytochrome c maturation protein CcmE	O	COG2332	962869	963366	+	-26:GATTC	1
ATU_RS09625	rpsC	Atu1940	NC_003062.2	2.02821	1.02021	8.27808e-05	30S ribosomal protein S3	J	COG0092	1911380	1912111	-	196:GATTC	1
ATU_RS09485	ATU_RS14290	Atu3101	NC_003063.2	2.02833	1.02029	0.00147459	sugar ABC transporter permease	G	COG1175	108214	109098	-	138:GAATC	1
ATU_RS14210	ATU_RS22260	Atu4744	NC_003063.2	2.07944	1.05619	0.000943174	substrate-binding domain-containing protein	G	COG1879	1913206	1914183	+	-96:GAGTC	1
ATU_RS09040	ATU_RS16830	Atu3624	NC_003063.2	2.14232	1.09918	0.000266683	BolA family transcriptional regulator	K	COG0271	678355	678636	+	-128:GAATC	1
ATU_RS11090	ATU_RS23230	Atu6046	NC_003065.3	2.15517	1.1078	0.000175737	recombinase family protein	L	COG1961	56233	57174	-	90:GAGTC	1
ATU_RS23230	ATU_RS09035	Atu1847	NC_003062.2	2.16369	1.1135	0.0011345	DUF1127 domain-containing protein	S	COG5457	1827331	1827636	-	182:GAATC	1
ATU_RS09035	ATU_RS02665	Atu0541	NC_003062.2	2.1663	1.11524	0.00254204	tRNA-Thr	NA	NA	531673	531747	+	-154:GATTC	1
ATU_RS02665	ATU_RS04085	NA	NC_003062.2	2.16868	1.11682	0.000802152	type II toxin-antitoxin system RelE/ParE family toxin	NA	NA	830617	830916	-	91:GATTC	1	CCNA_02974
ATU_RS22170	ATU_RS17950	Atu3857	NC_003063.2	2.17542	1.1213	0.000197689	hypothetical protein	NA	NA	946765	947631	-	147:GAGTC	1
ATU_RS01225	ATU_RS10310	Atu2111	NC_003062.2	2.22836	1.15598	7.51463e-05	FAD-dependent oxidoreductase	E	COG0665	2075243	2076430	-	53:GAATC	1
ATU_RS10310	ATU_RS08950	Atu1828	NC_003062.2	2.23708	1.16162	5.67816e-05	tyrosine--tRNA ligase	J	COG0162	1808346	1809599	+	-127:GAATC,-112:GAATC	2
ATU_RS22370	ATU_RS14440	Atu3133	NC_003063.2	2.24276	1.16527	0.00381188	sugar ABC transporter permease	G	COG1175	141063	141944	-	59:GATTC	1
ATU_RS10945	ATU_RS16080	Atu3473	NC_003063.2	2.25072	1.17039	0.000224138	3-methyl-2-oxobutanoate dehydrogenase (2-methylpropanoyl-transferring) subunit alpha	C	COG1071	520202	521440	-	167:GAATC	1
ATU_RS04605	rplB	Atu1943	NC_003062.2	2.26153	1.1773	0.000481921	50S ribosomal protein L2	J	COG0090	1912797	1913633	-	47:GAGTC	1
ATU_RS15035	repE-pTi	NA	NC_003065.3	2.31007	1.20794	0.00205826	ctRNA_p42d replication regulator ncRNA	NA	NA	54724	54801	-	9:GAATC,24:GAATC	2
ATU_RS09515	ATU_RS10555	Atu2162	NC_003062.2	2.33247	1.22186	0.000419823	SIMPL domain-containing protein	S	COG2968	2128745	2129488	+	-137:GAATC,-23:GACTC	2	CCNA_02378
ATU_RS01855	ATU_RS22105	Atu4712	NC_003063.2	2.33413	1.22289	0.00421366	response regulator transcription factor	K	COG0745	1875888	1876550	-	164:GAATC	1		BRESU_RS06020
ATU_RS04025	ATU_RS08135	Atu1658	NC_003062.2	2.3735	1.24702	0.00200934	LTA synthase family protein	M	COG1368	1643546	1645486	+	-44:GATTC	1
ATU_RS06155	ATU_RS00540	Atu0112	NC_003062.2	2.40547	1.26632	0.000419823	50S ribosomal protein L32	J	COG0333	117212	117397	+	-155:GATTC,-146:GAATC	2
ATU_RS00540	ATU_RS03760	Atu0762	NC_003062.2	2.40742	1.26748	0.00421731	pyrophosphatase	V	COG1694	758574	758882	+	-43:GAATC	1
ATU_RS01815	ATU_RS23260	Atu6052	NC_003065.3	2.47048	1.30479	0.00128274	hypothetical protein	NA	NA	64193	65185	+	-197:GAGTC	1
ATU_RS09240	ATU_RS05655	Atu1146	NC_003062.2	2.49488	1.31897	0.000419823	acetyltransferase	R	COG0110	1136724	1137356	-	175:GAATC	1		BRESU_RS02530
ATU_RS04745	ATU_RS15010	Atu3251	NC_003063.2	2.52403	1.33573	3.28439e-05	HAD family hydrolase	G	COG0637	268197	268883	+	-154:GACTC,-129:GATTC,-65:GATTC	3
ATU_RS09505	ATU_RS02295	Atu0465	NC_003062.2	2.56475	1.35882	2.68209e-05	helix-turn-helix domain-containing protein	K	COG2944	457933	458391	-	159:GAATC	1
ATU_RS01690	ATU_RS09120	Atu1864	NC_003062.2	2.59653	1.37659	0.000395746	LysE family translocator	E	COG1280	1844353	1844991	-	5:GAGTC	1
ATU_RS09120	rplM	Atu1247	NC_003062.2	2.59805	1.37743	0.000110123	50S ribosomal protein L13	J	COG0102	1236504	1236968	-	117:GAATC	1
ATU_RS14270	ATU_RS26350	Atu5516	NC_003064.2	2.66371	1.41344	0.000386194	hypothetical protein	NA	NA	507596	508975	-	186:GATTC	1
ATU_RS03625	ATU_RS02050	Atu0426	NC_003062.2	2.76803	1.46886	0.000128013	GcrA family cell cycle regulator	NA	COG5352	423064	423597	-	35:GAATC,147:GACTC,160:GAGTC,169:GAATC,179:GAATC	5
ATU_RS04195	ATU_RS04720	Atu0955	NC_003062.2	2.84877	1.51034	0.00871515	hypothetical protein	NA	NA	945062	945382	+	-156:GAATC,-135:GACTC,-105:GATTC,-96:GATTC	4
ATU_RS14955	ATU_RS04875	Atu0982	NC_003062.2	2.88009	1.52612	3.49929e-05	PAS domain-containing sensor histidine kinase	T;T	COG0642;COG2202	974550	976886	-	27:GATTC,60:GAATC,71:GATTC,122:GACTC,170:GATTC	5
ATU_RS04730	ATU_RS04715	Atu0954	NC_003062.2	2.91809	1.54502	0.00896832	phage portal protein	X	COG4695	943700	944866	+	-137:GAATC,-104:GACTC	2
ATU_RS09585	ATU_RS08055	NA	NC_003062.2	2.93837	1.55502	0.00073452	hypothetical protein	NA	NA	1626074	1626262	+	-152:GAGTC	1
ATU_RS02065	ATU_RS11840	Atu8178	NC_003062.2	3.07073	1.61858	0.00240308	DUF2793 domain-containing protein	NA	NA	2401667	2402704	+	-168:GAGTC	1
ATU_RS11840	ATU_RS23255	Atu6051	NC_003065.3	3.08292	1.6243	3.59611e-05	RES family NAD+ phosphorylase	NA	NA	63606	64190	+	-5:GAATC	1
ATU_RS04755	ATU_RS22470	Atu4787	NC_003063.2	3.09147	1.62829	2.066e-05	inositol monophosphatase family protein	G	COG0483	1959613	1960422	+	-26:GACTC	1
ATU_RS10560	ATU_RS23585	Atu6120	NC_003065.3	3.17237	1.66556	1.85841e-05	HU family DNA-binding protein	L	COG0776	139472	139750	-	79:GAATC	1	CCNA_02416
ATU_RS23585	ATU_RS19545	Atu4182	NC_003063.2	3.18676	1.67209	0.000140584	tRNA-Ala	NA	NA	1306243	1306318	+	-78:GAGTC	1
ATU_RS04700	ATU_RS23250	Atu6050	NC_003065.3	3.21702	1.68573	5.19121e-05	hypothetical protein	NA	NA	62881	63597	+	-74:GAATC	1
ATU_RS23250	ATU_RS04785	Atu0964	NC_003062.2	3.25631	1.70324	0.00881512	TIGR02217 family protein	S	COG5448	952355	952993	+	-18:GAATC	1
ATU_RS15025	ATU_RS25955	Atu5434	NC_003064.2	3.38924	1.76096	0.00211361	TIM barrel protein	G	COG1082	427209	428132	+	-107:GAATC	1
ATU_RS25955	ATU_RS04780	Atu8141	NC_003062.2	3.40393	1.7672	0.00690702	phage tail tape measure protein	X	COG5281	951713	952294	+	-20:GAATC	1
ATU_RS04525	ATU_RS06075	NA	NC_003062.2	3.4312	1.77871	5.73951e-06	hypothetical protein	NA	NA	1220300	1220503	-	48:GAGTC	1
ATU_RS24455	ATU_RS04335	Atu0881	NC_003062.2	3.87205	1.9531	6.05907e-05	cytochrome c	C	COG3909	876118	876552	+	-18:GAATC	1
ATU_RS23460	ATU_RS09125	Atu1865	NC_003062.2	4.68996	2.22957	0.00034305	hypothetical protein	NA	NA	1845156	1845392	-	141:GAATC	1
ATU_RS04340	ATU_RS04670	Atu0946	NC_003062.2	5.59157	2.48325	1.61738e-05	saccharopine dehydrogenase family protein	E	COG1748	935237	936337	-	57:GATTC	1
ATU_RS10660	ATU_RS24420	Atu5098	NC_003064.2	8.18849	3.0336	0.000190148	ImuA family protein	S	COG4544	102464	103216	+	-158:GAATC,-147:GAATC,-94:GACTC	3
ATU_RS15460	ATU_RS23455	Atu6091	NC_003065.3	8.57147	3.09954	0.000310115	ImuA family protein	S	COG4544	109282	110034	+	-159:GATTC,-147:GAATC,-94:GACTC	3
ATU_RS23455	ATU_RS24460	Atu5107	NC_003064.2	9.09937	3.18577	9.53141e-06	WGR domain-containing protein	K	COG3831	112706	113017	-	47:GAATC,66:GATTC	2
ATU_RS14905	ATU_RS14910	Atu3230	NC_003063.2	11.7335	3.55256	2.15162e-06	ImuA family protein	S	COG4544	247037	247801	-	67:GAGTC,116:GATTC	2
ATU_RS14910	queD	Atu3345	NC_003063.2	11.7599	3.5558	2.7782e-05	6-carboxytetrahydropterin synthase QueD	H	COG0720	379335	379691	-	78:GACTC	1
ATU_RS01200	ATU_RS26025	Atu5448	NC_003064.2	22.6163	4.49929	5.08783e-08	WGR domain-containing protein	K	COG3831	441508	441768	+	-70:GAATC,-51:GATTC,-12:GATTC	3
ATU_RS26025	ATU_RS23590	Atu6121	NC_003065.3	37.6223	5.23352	5.08783e-08	WGR domain-containing protein	K	COG3831	139890	140147	-	47:GAATC,66:GATTC	2
